# Glial activation in prion diseases is strictly nonautonomous and requires neuronal PrP^Sc^

**DOI:** 10.1101/2021.01.03.425136

**Authors:** Asvin KK Lakkaraju, Silvia Sorce, Assunta Senatore, Mario Nuvolone, Jingjing Guo, Petra Schwarz, Rita Moos, Pawel Pelczar, Adriano Aguzzi

## Abstract

Although prion infections cause cognitive impairment and neuronal death, transcriptional and translational profiling shows progressive derangement within glia but surprisingly little changes within neurons. Here we expressed PrP^C^ selectively in neurons, astrocytes or oligodendrocytes of mice. After prion infection, both astrocyte and neuron-restricted PrP^C^ expression led to copious brain accumulation of PrP^Sc^. As expected, neuron-restricted expression was associated with typical prion disease. However, mice with astrocyte-restricted PrP^C^ expression experienced a normal life span, did not develop clinical disease, and did not show astro- or microgliosis. Besides confirming that PrP^Sc^ is innocuous to PrP^C^-deficient neurons, these results show that astrocyte-born PrP^Sc^ does not activate the extreme neuroinflammation that accompanies the onset of prion disease and precedes any molecular changes of neurons. This points to a nonautonomous mechanism by which prion-infected neurons instruct astrocytes and microglia to acquire a specific cellular state that, in turn, drives neural dysfunction.
