## Supplementary Table 2 for "Glial activation in prion diseases is strictly nonautonomous and requires neuronal PrP^Sc^"

### Sheet: Table S2_Intersection List_PrDv
Gene	Occurences	Present In
Alas2	2	PrD DEG, GFAPCre;loxPrP_Prion DEG
Apol10b	2	PrD DEG, GFAPCre;loxPrP_Prion DEG
Arrdc2	2	PrD DEG, GFAPCre;loxPrP_Prion DEG
Atp2c2	2	PrD DEG, GFAPCre;loxPrP_Prion DEG
C130074G19Rik	2	PrD DEG, GFAPCre;loxPrP_Prion DEG
Cav1	2	PrD DEG, GFAPCre;loxPrP_Prion DEG
Cdkn1a	2	PrD DEG, GFAPCre;loxPrP_Prion DEG
Cldn1	2	PrD DEG, GFAPCre;loxPrP_Prion DEG
Egr4	2	PrD DEG, GFAPCre;loxPrP_Prion DEG
Eomes	2	PrD DEG, GFAPCre;loxPrP_Prion DEG
Fabp7	2	PrD DEG, GFAPCre;loxPrP_Prion DEG
Fcgr4	2	PrD DEG, GFAPCre;loxPrP_Prion DEG
Fkbp5	2	PrD DEG, GFAPCre;loxPrP_Prion DEG
Fmo2	2	PrD DEG, GFAPCre;loxPrP_Prion DEG
Fos	2	PrD DEG, GFAPCre;loxPrP_Prion DEG
Gbp10	2	PrD DEG, GFAPCre;loxPrP_Prion DEG
Gbp4	2	PrD DEG, GFAPCre;loxPrP_Prion DEG
Gbp6	2	PrD DEG, GFAPCre;loxPrP_Prion DEG
Hba-a1	2	PrD DEG, GFAPCre;loxPrP_Prion DEG
Hba-a2	2	PrD DEG, GFAPCre;loxPrP_Prion DEG
Hif3a	2	PrD DEG, GFAPCre;loxPrP_Prion DEG
Il10rb	2	PrD DEG, GFAPCre;loxPrP_Prion DEG
Il1a	2	PrD DEG, GFAPCre;loxPrP_Prion DEG
Map3k6	2	PrD DEG, GFAPCre;loxPrP_Prion DEG
Mms22l	2	PrD DEG, GFAPCre;loxPrP_Prion DEG
Nes	2	PrD DEG, GFAPCre;loxPrP_Prion DEG
Nos3	2	PrD DEG, GFAPCre;loxPrP_Prion DEG
Npas4	2	PrD DEG, GFAPCre;loxPrP_Prion DEG
Nr4a1	2	PrD DEG, GFAPCre;loxPrP_Prion DEG
Nr4a2	2	PrD DEG, GFAPCre;loxPrP_Prion DEG
Nr4a3	2	PrD DEG, GFAPCre;loxPrP_Prion DEG
Per1	2	PrD DEG, GFAPCre;loxPrP_Prion DEG
Plin4	2	PrD DEG, GFAPCre;loxPrP_Prion DEG
Sdf2l1	2	PrD DEG, GFAPCre;loxPrP_Prion DEG
Sgk1	2	PrD DEG, GFAPCre;loxPrP_Prion DEG
Sik1	2	PrD DEG, GFAPCre;loxPrP_Prion DEG
Ticam2	2	PrD DEG, GFAPCre;loxPrP_Prion DEG
Tph2	2	PrD DEG, GFAPCre;loxPrP_Prion DEG
Wnt9a	2	PrD DEG, GFAPCre;loxPrP_Prion DEG
Xlr3b	2	PrD DEG, GFAPCre;loxPrP_Prion DEG
Xlr4a	2	PrD DEG, GFAPCre;loxPrP_Prion DEG
Xlr4b	2	PrD DEG, GFAPCre;loxPrP_Prion DEG
Zap70	2	PrD DEG, GFAPCre;loxPrP_Prion DEG
